# Isolation, ‘omics characterization and organotypic culture of alveolar type II pulmonary epithelial cells

**DOI:** 10.1101/2021.08.19.456947

**Authors:** Huaibiao Li, Moritz Schütte, Magdalena Bober, Torsten Kroll, Lucien Frappart, Ghina Bou About, Yu-Chieh Lin, Tania Sorg, Yann Herault, Christoph Wierling, Oliver Rinner, Bodo MH Lange, Aspasia Ploubidou

## Abstract

The alveolar type II (AT2) epithelial cell fraction includes the stem cells of the pulmonary alveoli, functioning in lung homeostasis and post-injury repair. AT2 cells have been characterized primarily *in situ*, in transgenic mouse models. We report a new methodology for their isolation, their “omics” characterization and stroma-cell-free organotypic culture. Our multi-omics analysis identified high expression of genes involved in oxidative phosphorylation and of AP-1 components, as well as new phosphorylation sites in AT2 biomarkers. Furthermore, we show that supplementation with KGF, FGF10 & HGF suffices for the *in vitro* proliferation of AT2 cells and formation of alveolar organoids, suggesting that AT2-based organotypic development depends on ligands of the c-Met and FGFR2 receptors. The reported methodology and in-depth molecular characterization provide new tools for the *in vitro* and *in vivo* functional analysis of pulmonary cells and of mouse models of lung disease.
