## Supplemental Table S3 for "Isolation, ‘omics characterization and organotypic culture of alveolar type II pulmonary epithelial cells"

### Sheet: Sheet 1
Table S3
Li, Schütte, Bober et al.
Analysis of EpCAM+ve cell fraction	Figure reference	Gene ID	Ensembl Gene ID_Rel87	RPKM_EpCAM+ve_WT_R1	RPKM_EpCAM+ve_WT_R2	RPKM_EpCAM+ve_WT_R3	RPKM_EpCAM+ve_WT(Ad-SPC-Cre)_R1	RPKM_EpCAM+ve_WT(Ad-SPC-Cre)_R2	RPKM_EpCAM+ve_WT(Ad-SPC-Cre)_R3	RPKM_lung_WT(Ad-SPC-Cre)_R1	RPKM_lung_WT(Ad-SPC-Cre)_R2	RPKM_lung_WT(Ad-SPC-Cre)_R3	Protein_Quantity_EpCAM+ve_WT_R1	Protein_Quantity_EpCAM+ve_WT_R2	Protein_Quantity_EpCAM+ve_WT_R3	Protein_Quantity_EpCAM+ve_WT(Ad-SPC-Cre)_R1	Protein_Quantity_EpCAM+ve_WT(Ad-SPC-Cre)_R2	Protein_Quantity_EpCAM+ve_WT(Ad-SPC-Cre)_R3	Protein_Quantity_lung_WT(Ad-SPC-Cre)_R1	Protein_Quantity_lung_WT(Ad-SPC-Cre)_R2	Protein_Quantity_lung_WT(Ad-SPC-Cre)_R3	Phosphorylation sites_EpCAM+ve_WT	Phosphorylation sites_EpCAM+ve_WT(Ad-SPC-Cre)
Highly expressed AT2 cell-specific genes	Figure 2A Figure 2B Figure 2F	Scgb1a1	ENSMUSG00000024653	66553.7	46417.8	21794.9	52168.2	57586.8	65334.9	23629.7	24515.1	18565.5	23696656	24983756	8936658	55668268	57828728	59046964	14650594	11369882	16058441	ND	ND
		Sftpc	ENSMUSG00000022097	57601.2	30836.9	32496.9	67177.1	85355.6	83651.6	9194.91	7832.79	6739.92	290965	217555	238296	2152726	2390165	2.39906e+06	255790	211682	193199	ND	S4, S5, S12,S17,T150,T152,S153,S165
		Lyz2	ENSMUSG00000069516	18897.3	10256.7	12863	24770.5	30133.6	27997.7	3734.05	3119.38	2809.16	459511	387586	459896	612859	706186	659764	370927	292654	372928	ND	ND
		Cbr2	ENSMUSG00000025150	3302.93	2572.34	1680.62	4346.74	4806.01	4675.84	1640.08	1420.24	1042.17	10696708	10425112	2.87877e+06	90616640	104980792	89240192	14238376	13519936	16208658	S6,S30,T40, S42,S103,S105,S110,S115,S176,T180	S6,S30,T40,S42,S103,S105,S110,S176,T180,T184
		Sftpb	ENSMUSG00000056370	2683.96	2689.95	2526.29	4630.74	5321.74	4756.09	1888.09	1106.86	892.88	ND	ND	ND	ND	ND	ND	ND	ND	ND	ND	ND
		Sftpa1	ENSMUSG00000021789	6201.54	3955.64	3929.44	8898.99	10200.4	9418.18	1665.84	1362.47	1064.84	345715	320950	280789	1.7111e+06	1.75223e+06	1457352	1698856	1.64169e+06	1515455	ND	ND
AP-1 components	Figure 2E Figure 2F	Junb	ENSMUSG00000052837	255.641	646.693	717.114	584.219	625.253	661.483	37.8973	30.403	21.2329	8274	9269.92	11684.5	14717.6	9665.15	9303.7	13644.4	508.087	6894.31	S248, T262, S256	S23,T252,S256,S248
		Jun	ENSMUSG00000052684	495.496	1079.89	697.566	795.99	834.641	881.826	125.843	90.1434	74.3593	ND	ND	ND	ND	ND	ND	ND	ND	ND	S63	T62,S63,T234,T242,S246
		Jund	ENSMUSG00000071076	134.905	321.471	301.389	468.805	539.798	458.536	203.681	67.4323	63.3716	ND	ND	ND	ND	ND	ND	ND	ND	ND	S100	S100,T239,S245,S249,S253
		Fosb	ENSMUSG00000003545	139.293	389.765	313.606	183.128	163.272	178.087	0.800283	1.35658	0.923994	ND	ND	ND	ND	ND	ND	ND	ND	ND	ND	ND
		Fos	ENSMUSG00000021250	1254.17	1527.93	1246.08	1467.23	1716.75	1602.93	15.8136	19.3359	18.4276	ND	ND	ND	ND	ND	ND	ND	ND	ND	ND	ND
		Fosl1	ENSMUSG00000024912	1.97215	7.91306	5.96853	3.4668	2.1041	3.05189	0.081302	0.249204	0.125583	ND	ND	ND	ND	ND	ND	ND	ND	ND	ND	S12,S16,S74,S101
		Fosl2	ENSMUSG00000029135	28.8986	57.6789	54.4282	19.4962	13.7913	16.3738	12.6261	16.7651	11.9405	ND	ND	ND	ND	ND	ND	ND	ND	ND	S120, S200	S17,S19,S120,S194,S200,T203
Putative surface proteins		Apol8	ENSMUSG00000056656	1.57469	5.08871	5.26489	1.31152	0.934425	1.04942	0	0	0.0146253	ND	ND	ND	ND	ND	ND	ND	ND	ND	ND	ND
		Adam30	ENSMUSG00000043468	0.731375	2.01178	1.85703	0.623248	0.370709	0.553915	0	0.0109521	0.0220766	ND	ND	ND	ND	ND	ND	ND	ND	ND	ND	ND
		Gpr3	ENSMUSG00000049649	0.446989	0.885764	0.889721	0.79817	0.618906	0.628473	0	0.0636516	0.0213842	ND	ND	ND	ND	ND	ND	ND	ND	ND	ND	ND
		Olfr170	ENSMUSG00000062245	0.818339	2.67765	3.16473	1.15824	0.599866	0.814105	0.0321926	0.0672788	0.0542468	ND	ND	ND	ND	ND	ND	ND	ND	ND	ND	ND
		Awat1	ENSMUSG00000015665	0.116119	0	6.31521	0.0266089	0.0229685	0	0.133125	0	0	ND	ND	ND	ND	ND	ND	ND	ND	ND	ND	ND
		Chrm4	ENSMUSG00000040495	0.352274	0.971661	1.29753	0.449487	0.0997694	0.253878	0	0.0402832	0.0812006	ND	ND	ND	ND	ND	ND	ND	ND	ND	ND	ND
		Chrne	ENSMUSG00000014609	0.395668	0.668708	1.29333	0.175083	0.0377825	0.0648965	0.0547465	0.0457655	0.0691887	ND	ND	ND	ND	ND	ND	ND	ND	ND	ND	ND

### Sheet: Sheet 2
Table S3
Li, Schütte, Bober et al.
Analysis of EpCAM+ve cell fraction	Gene ID	Ensembl Gene ID_Rel87 (mouse)	Protein detected in EpCAM+ve_WT(Ad-SPC-Cre)	Phospho-site reported in Bouhaddou et al. (sequence position in the human gene identifier)	Corresponding phospho-site sequence position in orthologous mouse gene identifier	Orthologous phospho-site detected in EpCAM+ve_WT(Ad-SPC-Cre)	All phosphorylation sites detected in EpCAM+ve_WT(Ad-SPC-Cre)
Proteins with altered phosphorylation upon SARS-CoV-2 infection (Bouhaddou et al. 2020)	Atp13a3	ENSMUSG00000022533	yes	S817	S813	yes	S813
	Brd2	ENSMUSG00000024335	yes	S301	S300	yes	S297, S300, S304, T620, Y629
	Brd2	ENSMUSG00000024335	yes	S298	S297	yes	S297, S300, S304, T620, Y629
	Ccdc86	ENSMUSG00000024732	no	S91	S172	no	S18, S41, S283
	Ccdc86	ENSMUSG00000024732	no	T3	T3	no	S18, S41, S283
	Ccdc86	ENSMUSG00000024732	no	S188	S253	no	S18, S41, S283
	Cenpf	ENSMUSG00000026605	yes	S3054	S2937	no	S247, T1083, T1093
	Cit	ENSMUSG00000029516	no	S1993	S2021	no	S439, S479, S698, S1157, S1966, S1999
	Clcc1	ENSMUSG00000027884	yes	S438	S433	yes	S429, S433, S497, S498
	Crtc3	ENSMUSG00000030527	no	S62	S62	yes	S62, S329
	Dnmt1	ENSMUSG00000004099	yes	S127	NA	NA	S15, S20, S22, T26, S125, T144, S146, S153, S182, S187, S190, S285, T308, S882, S958
	Dnmt1	ENSMUSG00000004099	yes	S714	S717	no	S15, S20, S22, T26, S125, T144, S146, S153, S182, S187, S190, S285, T308, S882, S958
	Erc1	ENSMUSG00000030172	yes	S21	S21	yes	S15, S17, S21, S45, T263, Y650
	Hdac2	ENSMUSG00000019777	yes	S394	S394	yes	S394, S422, S424
	Hectd1	ENSMUSG00000035247	yes	S251	S251	no	T246, S357, S626, S632, S1474, S1574, S1576, S1777
	Hectd1	ENSMUSG00000035247	yes	S1384	S1389	no	T246, S357, S626, S632, S1474, S1574, S1576, S1777
	Hectd1	ENSMUSG00000035247	yes	S1571	S1576	no	T246, S357, S626, S632, S1474, S1574, S1576, S1777
	Larp1	ENSMUSG00000037331	yes	T649	T626	no	S68, S81, S188, S299, S302, S494, S498, S503, S557, T560, S608, Y610, S743, T747, S751, T759, T762, T765, S1043, T1047
	Larp1	ENSMUSG00000037331	yes	S824	S801	no	S68, S81, S188, S299, S302, S494, S498, S503, S557, T560, S608, Y610, S743, T747, S751, T759, T762, T765, S1043, T1047
	Larp1	ENSMUSG00000037331	yes	S774	S751	yes	S68, S81, S188, S299, S302, S494, S498, S503, S557, T560, S608, Y610, S743, T747, S751, T759, T762, T765, S1043, T1047
	Larp1	ENSMUSG00000037331	yes	S766	S743	yes	S68, S81, S188, S299, S302, S494, S498, S503, S557, T560, S608, Y610, S743, T747, S751, T759, T762, T765, S1043, T1047
	Larp4b	ENSMUSG00000033499	yes	S488	S490	no	S246, S436, S500, S526, S601, S603, S622, S628, T629, S721, T735, S739,
	Larp4b	ENSMUSG00000033499	yes	S736	S739	yes	S246, S436, S500, S526, S601, S603, S622, S628, T629, S721, T735, S739,
	Larp4b	ENSMUSG00000033499	yes	T732	T735	yes	S246, S436, S500, S526, S601, S603, S622, S628, T629, S721, T735, S739,
	Larp7	ENSMUSG00000027968	yes	S298	NA	NA	S227,T251, S253, S256, S334, T335, T401, S403
	Larp7	ENSMUSG00000027968	yes	S299	S294	no	S227,T251, S253, S256, S334, T335, T401, S403
	Larp7	ENSMUSG00000027968	yes	S337	S334	yes	S227,T251, S253, S256, S334, T335, T401, S403
	Larp7	ENSMUSG00000027968	yes	T338	T335	yes	S227,T251, S253, S256, S334, T335, T401, S403
	Map7d1	ENSMUSG00000028849	yes	S399	S401	yes	S95, T99, S115, S118, T121, S366, S401, S444, S460, S468, S544, S548, S552, T554
	Mark2	ENSMUSG00000024969	yes	S400	S400	yes	S43, S400, S408, S409, S453, S483, S532, S566, T593, Y610, S616
	Mark2	ENSMUSG00000024969	yes	S409	S409	yes	S43, S400, S408, S409, S453, S483, S532, S566, T593, Y610, S616
	Mark2	ENSMUSG00000024969	yes	S486	S483	yes	S43, S400, S408, S409, S453, S483, S532, S566, T593, Y610, S616
	Mark3	ENSMUSG00000007411	yes	S419	S419	yes	S391, S400, S419, S469, S489, T541, S543, S601, T602, S619
	Mepce	ENSMUSG00000029726	yes	S254	S229	yes	S126, T188, S192, S229, T264
	Mib1	ENSMUSG00000024294	no	S805	S805	no	ND
	Mphosph10	ENSMUSG00000030521	no	S163	S164	yes	S164, S168, S172
	Mphosph10	ENSMUSG00000030521	no	S167	S168	yes	S164, S168, S172
	Mphosph10	ENSMUSG00000030521	no	S171	S172	yes	S164, S168, S172
	Mycbp2	ENSMUSG00000033004	no	S2789	S2861	yes	S1621, S2861, S2884, S2891, S2892, S2893, S2916, S2943, S2968, S2970, S2986, S3550
	Mycbp2	ENSMUSG00000033004	no	S3478	S3550	yes	S1621, S2861, S2884, S2891, S2892, S2893, S2916, S2943, S2968, S2970, S2986, S3550
	Nek9	ENSMUSG00000034290	yes	T333	T333	no	T952
	Nup210	ENSMUSG00000030091	yes	S1877	S1876	no	S383, Y1855
	Nup214	ENSMUSG00000001855	yes	S678	S672	no	S56, S637, S660, S930, S1142
	Nup214	ENSMUSG00000001855	yes	S666	S660	yes	S56, S637, S660, S930, S1142
	Nup98	ENSMUSG00000063550	yes	S839	S839	yes	T536, T670, S673, S714, Y727, S839, S888, S1027
	Nup98	ENSMUSG00000063550	yes	S888	S888	yes	T536, T670, S673, S714, Y727, S839, S888, S1027
	Pkp2	ENSMUSG00000041957	yes	S135	S135	yes	S82, S102, Y130, S132, S135, S151, S154, S155, S188, S230, S232, S235, S268, S269, S287
	Plekha5	ENSMUSG00000030231	yes	S161	NA	NA	ND
	Plekha5	ENSMUSG00000030231	yes	S855	S599	yes	S312, T320, S567, S599
	Pola2	ENSMUSG00000024833	no	T130	T130	no	ND
	Pola2	ENSMUSG00000024833	no	T127	T127	no	ND
	Prkaca	ENSMUSG00000005469	yes	T198	T198	no	ND
	Prkar2a	ENSMUSG00000032601	yes	T54	NA	no	S96
	Prkar2b	ENSMUSG00000002997	yes	S114	S112	yes	S83, S85, S112, T235, S238, T249
	Retreg3	ENSMUSG00000017802﻿	no	S258	S258	no	ND
	Retreg3	ENSMUSG00000017802﻿	no	S260	S260	no	ND
	Rrp9	ENSMUSG00000041506	yes	S50	S50	no	S470
	Rrp9	ENSMUSG00000041506	yes	S51	S51	no	S470
	Rrp9	ENSMUSG00000041506	yes	S53	S53	no	S470
	Snip1	ENSMUSG00000050213	no	S153	S145	no	S18, S33, S48, S50, S59, S89, S91, S120, S144, S383
	Snip1	ENSMUSG00000050213	no	S35	S33	yes	S18, S33, S48, S50, S59, S89, S91, S120, S144, S383
	Stoml2	ENSMUSG00000028455	yes	S30	S30	yes	S30
	Sun2	ENSMUSG00000042524	yes	S54	S55	no	ND
	Sun2	ENSMUSG00000042524	yes	S110	S120	no	ND
	Sun2	ENSMUSG00000042524	yes	T107	T117	no	ND
	Tor1aip1	ENSMUSG00000026466	yes	S305	NA	NA	S140, S151, S252, S255, S272
	Tor1aip1	ENSMUSG00000026466	yes	T220	T235	no	S140, S151, S252, S255, S272
	Ubap2l	ENSMUSG00000042520	yes	S605	S625	no	S436, S487, S491, S495, S497, T512, S513, S627, S629, S879, T883
	Ubap2l	ENSMUSG00000042520	yes	S609	S639	no	S436, S487, S491, S495, S497, T512, S513, S627, S629, S879, T883
	Ubap2l	ENSMUSG00000042520	yes	S471	S491	yes	S436, S487, S491, S495, S497, T512, S513, S627, S629, S879, T883
	Ubap2l	ENSMUSG00000042520	yes	S477	S497	yes	S436, S487, S491, S495, S497, T512, S513, S627, S629, S879, T883
	Zc3h18	ENSMUSG00000017478	yes	T611	T607	no	S45, S58, T62, S64, S71, S75, S80, S92, S483, S488, S528, S530, S632, T671, S832, S847, S852, S863, S888
	Zc3h18	ENSMUSG00000017478	yes	S868	S863	yes	S45, S58, T62, S64, S71, S75, S80, S92, S483, S488, S528, S530, S632, T671, S832, S847, S852, S863, S888
	Zdhhc5	ENSMUSG00000034075	yes	S529	S529	yes	T279, T350, S380, S398, S409, S415, S423, S429, S432, T521, S529, S554, S590, S593, S596, S621, S636, S694
	Zdhhc5	ENSMUSG00000034075	yes	S554	S554	yes	T279, T350, S380, S398, S409, S415, S423, S429, S432, T521, S529, S554, S590, S593, S596, S621, S636, S694
